# Evolutionary genomics predicts adaptive genetic and plastic gene expression responses to climate change in a key alpine forest tree species

**DOI:** 10.1101/2023.07.11.548483

**Authors:** Zhiqin Long, Yupeng Sang, Jiajun Feng, Xinxin Zhang, Tingting Shi, Lushui Zhang, Kangshan Mao, Loren H. Rieseberg, Jianquan Liu, Jing Wang

## Abstract

Despite widespread biodiversity loss, our understanding of how species and populations will respond to accelerated climate change remains limited. In this study, we predict the evolutionary responses of *Populus lasiocarpa*, a key alpine forest tree species primarily found in the mountainous regions of a global biodiversity hotspot, to climate change. We accomplish this by generating and integrating a new reference genome for *P. lasiocarpa*, re-sequencing data for 200 samples, and gene expression profiles for leaf and root tissue following exposure to heat and waterlogging. Analyses of the re-sequencing data indicate that demographic dynamics, divergent selection, and long-term balancing selection have shaped and maintained genetic variation within and between populations over historical timescales. In examining genomic signatures of contemporary climate adaptation, we found that haplotype blocks, characterized by inversion polymorphisms that suppress recombination, play a crucial role in clustering environmentally adaptive variations. Comparison of evolved and plastic gene expression show that genes with expression plasticity generally align with evolved responses, highlighting the adaptive role of plasticity. Lastly, we incorporated local adaptation, migration, genetic load, and plasticity responses into our predictions of population-level climate change risks. Our findings reveal that western populations, primarily distributed in the Hengduan Mountains—a region known for its environmental heterogeneity and significant biodiversity—are the most vulnerable to climate change and should be prioritized for conservation and management. Overall, our study advances understanding of the relative roles of long-term natural selection, local environmental adaptation, and immediate plasticity responses in driving evolutionary adaptation to climate change in keystone species.
