## Supplementary Table 11 for "Evolutionary genomics predicts adaptive genetic and plastic gene expression responses to climate change in a key alpine forest tree species"

### Sheet: Supplementary Table 11
Supplementary Table 11. Geographical sampling information and summary statistics of whole genome re-sequencing data for samples used in this study
Sample ID	Origin	Altitude (m)	Latitude	Longitude	Mapped ratio	% properly aligned pairs	% duplication	depth	% genome coverage
FCT-02-10	LiangShan,SiChuan,PRC	2020.25	28.7194	103.124	0.9754	0.8665	0.135778	24.489	0.946475
FCT-02-11	LiangShan,SiChuan,PRC	2020.25	28.7194	103.124	0.9645	0.8593	0.167444	26.7994	0.948407
FCT-02-15	LiangShan,SiChuan,PRC	2020.25	28.7194	103.124	0.9763	0.8528	0.161436	24.2644	0.948785
FCT-02-16	LiangShan,SiChuan,PRC	2020.25	28.7194	103.124	0.9767	0.8744	0.169064	25.9823	0.951259
FCT-02-2	LiangShan,SiChuan,PRC	2020.25	28.7194	103.124	0.9847	0.8937	0.152496	26.1645	0.946324
FCT-02-3	LiangShan,SiChuan,PRC	2020.25	28.7194	103.124	0.9594	0.858	0.153532	22.7883	0.949036
FCT-02-4	LiangShan,SiChuan,PRC	2020.25	28.7194	103.124	0.9784	0.8731	0.199387	29.0657	0.947004
FCT-02-7	LiangShan,SiChuan,PRC	2020.25	28.7194	103.124	0.9669	0.8484	0.150575	24.8849	0.947918
FCT-02-8	LiangShan,SiChuan,PRC	2020.25	28.7194	103.124	0.8231	0.7316	0.180175	20.4765	0.942711
FCT-03-10	LiangShan,SiChuan,PRC	1773.73	28.3193	103.331	0.9818	0.8776	0.162722	24.1172	0.947889
FCT-03-11	LiangShan,SiChuan,PRC	1773.73	28.3193	103.331	0.9729	0.8657	0.154139	24.2063	0.947487
FCT-03-12	LiangShan,SiChuan,PRC	1773.73	28.3193	103.331	0.9746	0.8694	0.164694	22.3803	0.946083
FCT-03-13	LiangShan,SiChuan,PRC	1773.73	28.3193	103.331	0.9511	0.8503	0.159824	20.9073	0.951691
FCT-03-14	LiangShan,SiChuan,PRC	1773.73	28.3193	103.331	0.9754	0.8749	0.162712	29.9148	0.949748
FCT-03-2	LiangShan,SiChuan,PRC	1773.73	28.3193	103.331	0.9658	0.8564	0.180561	28.7571	0.95031
FCT-03-4	LiangShan,SiChuan,PRC	1773.73	28.3193	103.331	0.9496	0.8391	0.172783	26.7551	0.950013
FCT-03-6	LiangShan,SiChuan,PRC	1773.73	28.3193	103.331	0.9718	0.8575	0.177526	28.1038	0.950729
FCT-03-8	LiangShan,SiChuan,PRC	1773.73	28.3193	103.331	0.978	0.8687	0.125657	21.4302	0.946658
FCT-03-9	LiangShan,SiChuan,PRC	1773.73	28.3193	103.331	0.9793	0.8573	0.158051	21.6928	0.94992
FCT-04-10	ZhaoTong,YunNan,PRC	1839.9	27.7977	104.267	0.9575	0.8535	0.222817	6.54359	0.916713
FCT-04-13	ZhaoTong,YunNan,PRC	1839.9	27.7977	104.267	0.9236	0.8324	0.135252	26.9307	0.952607
FCT-04-14	ZhaoTong,YunNan,PRC	1839.9	27.7977	104.267	0.9356	0.8335	0.151625	23.0159	0.952881
FCT-04-15	ZhaoTong,YunNan,PRC	1839.9	27.7977	104.267	0.9809	0.8874	0.155328	26.8492	0.95411
FCT-04-4	ZhaoTong,YunNan,PRC	1839.9	27.7977	104.267	0.936	0.8439	0.164308	28.7777	0.959141
FCT-04-5	ZhaoTong,YunNan,PRC	1839.9	27.7977	104.267	0.974	0.882	0.163966	27.758	0.952071
FCT-04-6	ZhaoTong,YunNan,PRC	1839.9	27.7977	104.267	0.979	0.8792	0.159157	27.8708	0.953887
FCT-04-7	ZhaoTong,YunNan,PRC	1839.9	27.7977	104.267	0.9649	0.8665	0.172608	28.3959	0.95819
FCT-04-8	ZhaoTong,YunNan,PRC	1839.9	27.7977	104.267	0.9706	0.8672	0.162785	29.4102	0.959476
FCT-04-9	ZhaoTong,YunNan,PRC	1839.9	27.7977	104.267	0.9631	0.8663	0.16887	22.7976	0.95436
FCT-06-10	LiuPanShui,GuiZhou,PRC	1916.82	26.3898	104.823	0.9788	0.873	0.188435	40.7769	0.949668
FCT-06-11	LiuPanShui,GuiZhou,PRC	1916.82	26.3898	104.823	0.979	0.8892	0.162345	25.4745	0.943918
FCT-06-12	LiuPanShui,GuiZhou,PRC	1916.82	26.3898	104.823	0.9775	0.8747	0.150123	23.9411	0.941668
FCT-06-2	LiuPanShui,GuiZhou,PRC	1916.82	26.3898	104.823	0.9779	0.8761	0.148189	28.4581	0.947809
FCT-06-4	LiuPanShui,GuiZhou,PRC	1916.82	26.3898	104.823	0.9703	0.8704	0.161895	26.9967	0.94547
FCT-06-5	LiuPanShui,GuiZhou,PRC	1916.82	26.3898	104.823	0.9746	0.8785	0.164096	28.5199	0.947057
FCT-06-6	LiuPanShui,GuiZhou,PRC	1916.82	26.3898	104.823	0.9633	0.8662	0.152358	22.3549	0.945116
FCT-06-7	LiuPanShui,GuiZhou,PRC	1916.82	26.3898	104.823	0.9474	0.8555	0.141881	21.5645	0.943431
FCT-06-8	LiuPanShui,GuiZhou,PRC	1916.82	26.3898	104.823	0.9625	0.8569	0.147177	33.5656	0.947863
FCT-06-9	LiuPanShui,GuiZhou,PRC	1916.82	26.3898	104.823	0.9508	0.8552	0.145664	25.7432	0.947085
FCT-10-11	WuLong,ChongQing,PRC	1790.51	29.4863	107.721	0.943	0.8559	0.176046	25.9813	0.959602
FCT-10-3	WuLong,ChongQing,PRC	1790.51	29.4863	107.721	0.9659	0.8756	0.153821	24.4585	0.954218
FCT-10-4	WuLong,ChongQing,PRC	1790.51	29.4863	107.721	0.9591	0.8689	0.146304	21.9679	0.959794
FCT-10-6	WuLong,ChongQing,PRC	1790.51	29.4863	107.721	0.9108	0.8197	0.178864	33.353	0.961858
FCT-10-8	WuLong,ChongQing,PRC	1790.51	29.4863	107.721	0.9481	0.8515	0.150859	22.8104	0.958306
FCT-10-9	WuLong,ChongQing,PRC	1790.51	29.4863	107.721	0.9829	0.899	0.177977	26.1429	0.960227
FCT-11-1	XianShiZhu,ChongQing,PRC	1542.92	30.2066	108.364	0.9722	0.8781	0.166676	28.6554	0.962651
FCT-11-10	XianShiZhu,ChongQing,PRC	1542.92	30.2066	108.364	0.9582	0.8698	0.164784	23.951	0.959004
FCT-11-11	XianShiZhu,ChongQing,PRC	1542.92	30.2066	108.364	0.9834	0.894	0.144246	27.3151	0.962085
FCT-11-14	XianShiZhu,ChongQing,PRC	1542.92	30.2066	108.364	0.9738	0.8839	0.144802	26.2558	0.961374
FCT-11-15	XianShiZhu,ChongQing,PRC	1542.92	30.2066	108.364	0.9805	0.8843	0.146195	23.2007	0.959651
FCT-11-2	XianShiZhu,ChongQing,PRC	1542.92	30.2066	108.364	0.9441	0.8528	0.142013	23.0015	0.961483
FCT-11-3	XianShiZhu,ChongQing,PRC	1542.92	30.2066	108.364	0.9763	0.8939	0.132196	25.1718	0.958402
FCT-11-5	XianShiZhu,ChongQing,PRC	1542.92	30.2066	108.364	0.9661	0.8698	0.151081	25.0087	0.959194
FCT-11-7	XianShiZhu,ChongQing,PRC	1542.92	30.2066	108.364	0.9706	0.8767	0.158831	43.5022	0.965025
FCT-11-8	XianShiZhu,ChongQing,PRC	1542.92	30.2066	108.364	0.9783	0.8779	0.154634	32.5427	0.959368
FCT-12-1	EnShi,HuBei,PRC	1404.73	30.2048	108.723	0.8796	0.7987	0.191145	37.8069	0.963919
FCT-12-12	EnShi,HuBei,PRC	1404.73	30.2048	108.723	0.9704	0.8659	0.165502	23.5959	0.956301
FCT-12-13	EnShi,HuBei,PRC	1404.73	30.2048	108.723	0.9706	0.8793	0.175175	25.7993	0.959871
FCT-12-17	EnShi,HuBei,PRC	1404.73	30.2048	108.723	0.9626	0.8651	0.144776	25.7904	0.959615
FCT-12-2	EnShi,HuBei,PRC	1404.73	30.2048	108.723	0.9186	0.8209	0.160077	24.2463	0.957173
FCT-12-4	EnShi,HuBei,PRC	1404.73	30.2048	108.723	0.8879	0.7963	0.147607	23.4338	0.960977
FCT-12-5	EnShi,HuBei,PRC	1404.73	30.2048	108.723	0.9211	0.8301	0.155437	22.4975	0.959419
FCT-12-6	EnShi,HuBei,PRC	1404.73	30.2048	108.723	0.9724	0.8799	0.169682	27.5034	0.964474
FCT-12-8	EnShi,HuBei,PRC	1404.73	30.2048	108.723	0.9676	0.8801	0.149518	26.0606	0.961527
FCT-12-9	EnShi,HuBei,PRC	1404.73	30.2048	108.723	0.9375	0.8463	0.183261	26.6789	0.961578
FCT-16-1	EnShi,HuBei,PRC	1463.45	29.7909	110.104	0.967	0.8799	0.168463	21.9544	0.960519
FCT-16-3	EnShi,HuBei,PRC	1463.45	29.7909	110.104	0.9505	0.8662	0.147822	29.378	0.956118
FCT-16-4	EnShi,HuBei,PRC	1463.45	29.7909	110.104	0.8932	0.8142	0.154439	23.3487	0.959087
FCT-16-5	EnShi,HuBei,PRC	1463.45	29.7909	110.104	0.9558	0.866	0.154139	23.3413	0.953248
FCT-16-6	EnShi,HuBei,PRC	1463.45	29.7909	110.104	0.916	0.8258	0.163349	23.8863	0.95893
FCT-16-7	EnShi,HuBei,PRC	1463.45	29.7909	110.104	0.8262	0.7556	0.186645	22.7792	0.955703
FCT-17-1	EnShi,HuBei,PRC	1396.25	30.017	109.961	0.9565	0.8727	0.155605	25.2313	0.958838
FCT-17-11	EnShi,HuBei,PRC	1396.25	30.017	109.961	0.9647	0.8746	0.178752	30.547	0.958256
FCT-17-12	EnShi,HuBei,PRC	1396.25	30.017	109.961	0.9489	0.8644	0.165987	26.2593	0.961727
FCT-17-13	EnShi,HuBei,PRC	1396.25	30.017	109.961	0.9625	0.8799	0.149742	21.5769	0.957164
FCT-17-15	EnShi,HuBei,PRC	1396.25	30.017	109.961	0.9663	0.8842	0.141659	26.1433	0.960551
FCT-17-2	EnShi,HuBei,PRC	1396.25	30.017	109.961	0.9646	0.8842	0.160456	27.3064	0.957577
FCT-17-3	EnShi,HuBei,PRC	1396.25	30.017	109.961	0.9704	0.8848	0.145583	25.4077	0.958597
FCT-17-4	EnShi,HuBei,PRC	1396.25	30.017	109.961	0.9773	0.8905	0.17465	27.6475	0.961229
FCT-17-5	EnShi,HuBei,PRC	1396.25	30.017	109.961	0.9468	0.8609	0.15992	25.5481	0.962475
FCT-17-6	EnShi,HuBei,PRC	1396.25	30.017	109.961	0.8816	0.7944	0.145089	20.7413	0.959125
FCT-18-1	EnShi,HuBei,PRC	1820.9	30.1763	110.058	0.976	0.8954	0.142493	24.3325	0.958138
FCT-18-12	EnShi,HuBei,PRC	1820.9	30.1763	110.058	0.9354	0.8497	0.172857	23.6586	0.958648
FCT-18-14	EnShi,HuBei,PRC	1820.9	30.1763	110.058	0.9823	0.8884	0.146554	23.1176	0.962235
FCT-18-15	EnShi,HuBei,PRC	1820.9	30.1763	110.058	0.9599	0.8823	0.180281	24.8135	0.961039
FCT-18-16	EnShi,HuBei,PRC	1820.9	30.1763	110.058	0.9317	0.8469	0.159127	21.2867	0.957921
FCT-18-17	EnShi,HuBei,PRC	1820.9	30.1763	110.058	0.9658	0.8783	0.152062	24.1505	0.958098
FCT-18-2	EnShi,HuBei,PRC	1820.9	30.1763	110.058	0.9821	0.875	0.156241	22.4279	0.959545
FCT-18-3	EnShi,HuBei,PRC	1820.9	30.1763	110.058	0.9833	0.8989	0.153689	24.6437	0.960807
FCT-18-7	EnShi,HuBei,PRC	1820.9	30.1763	110.058	0.9773	0.8881	0.137898	26.6127	0.961713
FCT-18-8	EnShi,HuBei,PRC	1820.9	30.1763	110.058	0.9134	0.8199	0.145108	21.9964	0.959448
FCT-19-1	EnShi,HuBei,PRC	1568.85	30.1782	109.739	0.9092	0.8245	0.179621	23.74	0.959551
FCT-19-11	EnShi,HuBei,PRC	1568.85	30.1782	109.739	0.9796	0.8895	0.155844	24.5352	0.962896
FCT-19-12	EnShi,HuBei,PRC	1568.85	30.1782	109.739	0.9745	0.8756	0.149006	25.1657	0.961835
FCT-19-13	EnShi,HuBei,PRC	1568.85	30.1782	109.739	0.9522	0.8647	0.14347	27.5872	0.961829
FCT-19-14	EnShi,HuBei,PRC	1568.85	30.1782	109.739	0.9041	0.821	0.155413	22.8469	0.959587
FCT-19-15	EnShi,HuBei,PRC	1568.85	30.1782	109.739	0.9502	0.8671	0.175588	28.4461	0.961526
FCT-19-4	EnShi,HuBei,PRC	1568.85	30.1782	109.739	0.9078	0.8115	0.164324	21.5802	0.96122
FCT-19-5	EnShi,HuBei,PRC	1568.85	30.1782	109.739	0.9136	0.8326	0.172714	25.5421	0.961648
FCT-19-6	EnShi,HuBei,PRC	1568.85	30.1782	109.739	0.9739	0.8848	0.143452	23.3897	0.961069
FCT-19-7	EnShi,HuBei,PRC	1568.85	30.1782	109.739	0.9435	0.8602	0.181122	27.3357	0.959682
FCT-20-1	EnShi,HuBei,PRC	1457.75	30.3937	109.345	0.9676	0.888	0.160661	26.1969	0.961297
FCT-20-13	EnShi,HuBei,PRC	1457.75	30.3937	109.345	0.9593	0.8724	0.152962	24.8539	0.963572
FCT-20-14	EnShi,HuBei,PRC	1457.75	30.3937	109.345	0.9491	0.868	0.134021	22.3824	0.963981
FCT-20-17	EnShi,HuBei,PRC	1457.75	30.3937	109.345	0.9417	0.8511	0.147815	29.4895	0.964766
FCT-20-18	EnShi,HuBei,PRC	1457.75	30.3937	109.345	0.9776	0.8949	0.158032	23.3358	0.968678
FCT-20-4	EnShi,HuBei,PRC	1457.75	30.3937	109.345	0.957	0.8772	0.159566	25.4727	0.961957
FCT-20-5	EnShi,HuBei,PRC	1457.75	30.3937	109.345	0.978	0.8903	0.162385	23.24	0.95741
FCT-20-8	EnShi,HuBei,PRC	1457.75	30.3937	109.345	0.9576	0.8733	0.168896	29.7053	0.964137
FCT-20-9	EnShi,HuBei,PRC	1457.75	30.3937	109.345	0.9754	0.8859	0.132965	26.2359	0.963946
FCT-22-1	ShenNongJia,HuBei,PRC	1789.09	31.4763	109.985	0.9821	0.9019	0.138712	35.2988	0.961126
FCT-22-11	ShenNongJia,HuBei,PRC	1789.09	31.4763	109.985	0.9855	0.9055	0.136256	25.401	0.957587
FCT-22-12	ShenNongJia,HuBei,PRC	1789.09	31.4763	109.985	0.9791	0.8778	0.173877	27.6621	0.96179
FCT-22-13	ShenNongJia,HuBei,PRC	1789.09	31.4763	109.985	0.9798	0.8795	0.161591	26.1634	0.957181
FCT-22-14	ShenNongJia,HuBei,PRC	1789.09	31.4763	109.985	0.9717	0.8754	0.161376	24.0187	0.961828
FCT-22-2	ShenNongJia,HuBei,PRC	1789.09	31.4763	109.985	0.974	0.8783	0.141844	21.8092	0.953327
FCT-22-3	ShenNongJia,HuBei,PRC	1789.09	31.4763	109.985	0.9716	0.8632	0.17764	24.9277	0.956798
FCT-22-6	ShenNongJia,HuBei,PRC	1789.09	31.4763	109.985	0.9831	0.8824	0.158672	46.8137	0.959289
FCT-22-8	ShenNongJia,HuBei,PRC	1789.09	31.4763	109.985	0.9861	0.8992	0.164552	25.0059	0.956339
FCT-22-9	ShenNongJia,HuBei,PRC	1789.09	31.4763	109.985	0.9429	0.8608	0.197503	25.9716	0.960445
FCT-23-10	XianChengKou,ChongQing,PRC	1811.36	31.7287	109.013	0.9302	0.8415	0.19434	27.9974	0.95837
FCT-23-11	XianChengKou,ChongQing,PRC	1811.36	31.7287	109.013	0.9773	0.8907	0.147314	28.4426	0.962979
FCT-23-12	XianChengKou,ChongQing,PRC	1811.36	31.7287	109.013	0.9822	0.8839	0.160475	26.3338	0.956496
FCT-23-15	XianChengKou,ChongQing,PRC	1811.36	31.7287	109.013	0.9769	0.8794	0.167176	28.4822	0.961054
FCT-23-17	XianChengKou,ChongQing,PRC	1811.36	31.7287	109.013	0.9689	0.872	0.140879	22.9374	0.961886
FCT-23-3	XianChengKou,ChongQing,PRC	1811.36	31.7287	109.013	0.9759	0.8675	0.158875	22.8307	0.959336
FCT-23-4	XianChengKou,ChongQing,PRC	1811.36	31.7287	109.013	0.9595	0.8653	0.158028	26.3354	0.962132
FCT-23-6	XianChengKou,ChongQing,PRC	1811.36	31.7287	109.013	0.9806	0.8819	0.162559	26.6023	0.95585
FCT-23-7	XianChengKou,ChongQing,PRC	1811.36	31.7287	109.013	0.971	0.8771	0.151584	30.4781	0.956946
LiuJQ-MZL-2013-047-1	BaZhong,HuBei,PRC	1558	30.8333	110.25	0.9883	0.9056	0.185426	24.8937	0.954218
LiuJQ-MZL-2013-047-12	BaZhong,HuBei,PRC	1558	30.8333	110.25	0.9861	0.8904	0.151015	27.0075	0.959611
LiuJQ-MZL-2013-047-13	BaZhong,HuBei,PRC	1558	30.8333	110.25	0.9778	0.8756	0.157483	23.7209	0.959832
LiuJQ-MZL-2013-047-14	BaZhong,HuBei,PRC	1558	30.8333	110.25	0.9815	0.8941	0.151066	26.4756	0.9602
LiuJQ-MZL-2013-047-2	BaZhong,HuBei,PRC	1558	30.8333	110.25	0.9792	0.8774	0.144946	25.2229	0.960123
LiuJQ-MZL-2013-047-4	BaZhong,HuBei,PRC	1558	30.8333	110.25	0.9886	0.8958	0.179378	27.4413	0.960618
LiuJQ-MZL-2013-047-5	BaZhong,HuBei,PRC	1558	30.8333	110.25	0.9864	0.891	0.168909	29.1298	0.96007
LiuJQ-MZL-2013-047-6	BaZhong,HuBei,PRC	1558	30.8333	110.25	0.9821	0.8901	0.152002	22.8231	0.960404
LiuJQ-MZL-2013-047-7	BaZhong,HuBei,PRC	1558	30.8333	110.25	0.988	0.8979	0.181752	22.407	0.958003
LiuJQ-MZL-2013-047-9	BaZhong,HuBei,PRC	1558	30.8333	110.25	0.9912	0.8821	0.152297	27.995	0.959362
MaoKS-CX-2014-004-1	MaoXian,SiChuan,PRC	1571.39	31.8128	103.941	0.9736	0.8664	0.180192	22.2626	0.941928
MaoKS-CX-2014-004-10	MaoXian,SiChuan,PRC	1571.39	31.8128	103.941	0.9773	0.8753	0.146138	25.1601	0.945451
MaoKS-CX-2014-004-11	MaoXian,SiChuan,PRC	1571.39	31.8128	103.941	0.9806	0.858	0.168299	28.0491	0.945774
MaoKS-CX-2014-004-12	MaoXian,SiChuan,PRC	1571.39	31.8128	103.941	0.9797	0.8552	0.124563	21.7064	0.945345
MaoKS-CX-2014-004-13	MaoXian,SiChuan,PRC	1571.39	31.8128	103.941	0.9662	0.8516	0.151982	25.9576	0.945106
MaoKS-CX-2014-004-14	MaoXian,SiChuan,PRC	1571.39	31.8128	103.941	0.97	0.8646	0.148561	26.6103	0.945265
MaoKS-CX-2014-004-15	MaoXian,SiChuan,PRC	1571.39	31.8128	103.941	0.9775	0.861	0.164267	26.2535	0.944966
MaoKS-CX-2014-004-4	MaoXian,SiChuan,PRC	1571.39	31.8128	103.941	0.9763	0.8668	0.154428	32.7094	0.94879
MaoKS-CX-2014-004-7	MaoXian,SiChuan,PRC	1571.39	31.8128	103.941	0.977	0.8578	0.150462	21.1849	0.94015
MaoKS-CX-2014-004-8	MaoXian,SiChuan,PRC	1571.39	31.8128	103.941	0.9767	0.8525	0.154034	22.9772	0.945025
MaoKS-CX-2014-068-1	BaoXing,SiChuan,PRC	2167.4	30.703	102.757	0.9766	0.8808	0.214218	29.1365	0.94255
MaoKS-CX-2014-068-14	BaoXing,SiChuan,PRC	2167.4	30.703	102.757	0.9414	0.8164	0.165318	25.6281	0.943688
MaoKS-CX-2014-068-16	BaoXing,SiChuan,PRC	2167.4	30.703	102.757	0.9617	0.8409	0.157511	23.4237	0.943932
MaoKS-CX-2014-068-18	BaoXing,SiChuan,PRC	2167.4	30.703	102.757	0.9701	0.8368	0.171134	21.7052	0.940981
MaoKS-CX-2014-068-19	BaoXing,SiChuan,PRC	2167.4	30.703	102.757	0.969	0.8546	0.169465	26.8552	0.945911
MaoKS-CX-2014-068-2	BaoXing,SiChuan,PRC	2167.4	30.703	102.757	0.9725	0.8549	0.140052	22.0411	0.943813
MaoKS-CX-2014-068-5	BaoXing,SiChuan,PRC	2167.4	30.703	102.757	0.9728	0.8483	0.166743	24.6423	0.943298
MaoKS-CX-2014-068-6	BaoXing,SiChuan,PRC	2167.4	30.703	102.757	0.9807	0.8665	0.15559	26.3373	0.945995
MaoKS-CX-2014-073-1	BaoXing,SiChuan,PRC	2153.22	30.6201	102.609	0.9677	0.8535	0.135501	25.2712	0.945014
MaoKS-CX-2014-073-10	BaoXing,SiChuan,PRC	2153.22	30.6201	102.609	0.9743	0.8578	0.155358	22.1983	0.938859
MaoKS-CX-2014-073-11	BaoXing,SiChuan,PRC	2153.22	30.6201	102.609	0.9748	0.8655	0.177643	31.2428	0.946056
MaoKS-CX-2014-073-12	BaoXing,SiChuan,PRC	2153.22	30.6201	102.609	0.9669	0.8544	0.187702	26.1753	0.942642
MaoKS-CX-2014-073-13	BaoXing,SiChuan,PRC	2153.22	30.6201	102.609	0.9714	0.8648	0.16628	26.2641	0.943331
MaoKS-CX-2014-073-2	BaoXing,SiChuan,PRC	2153.22	30.6201	102.609	0.9724	0.8634	0.188895	25.4993	0.943399
MaoKS-CX-2014-073-5	BaoXing,SiChuan,PRC	2153.22	30.6201	102.609	0.984	0.8746	0.12401	23.592	0.939663
MaoKS-CX-2014-073-6	BaoXing,SiChuan,PRC	2153.22	30.6201	102.609	0.951	0.8431	0.213818	27.1655	0.943708
MaoKS-CX-2014-073-7	BaoXing,SiChuan,PRC	2153.22	30.6201	102.609	0.9816	0.873	0.136464	27.869	0.944901
MaoKS-CX-2014-078-11	TianQuan,SiChuan,PRC	2027.53	29.8694	102.319	0.9868	0.8729	0.139487	22.6816	0.943387
MaoKS-CX-2014-078-12	TianQuan,SiChuan,PRC	2027.53	29.8694	102.319	0.9817	0.869	0.168029	22.5419	0.942144
MaoKS-CX-2014-078-13	TianQuan,SiChuan,PRC	2027.53	29.8694	102.319	0.9781	0.8698	0.14605	24.1853	0.94424
MaoKS-CX-2014-078-15	TianQuan,SiChuan,PRC	2027.53	29.8694	102.319	0.9824	0.8768	0.171754	27.3749	0.943933
MaoKS-CX-2014-078-2	TianQuan,SiChuan,PRC	2027.53	29.8694	102.319	0.9804	0.89	0.182285	23.6988	0.942405
MaoKS-CX-2014-078-6	TianQuan,SiChuan,PRC	2027.53	29.8694	102.319	0.9761	0.8602	0.16208	23.8741	0.942202
MaoKS-CX-2014-078-9	TianQuan,SiChuan,PRC	2027.53	29.8694	102.319	0.9821	0.8664	0.165465	26.3447	0.945596
MaoKS-CX-2014-109-1	ShiMian,SiChuan,PRC	1863.39	29.3768	102.035	0.9463	0.8449	0.14718	22.5056	0.944187
MaoKS-CX-2014-109-10	ShiMian,SiChuan,PRC	1863.39	29.3768	102.035	0.9547	0.8399	0.180614	25.2832	0.945094
MaoKS-CX-2014-109-3	ShiMian,SiChuan,PRC	1863.39	29.3768	102.035	0.9733	0.8675	0.159378	23.224	0.943521
MaoKS-CX-2014-109-4	ShiMian,SiChuan,PRC	1863.39	29.3768	102.035	0.9766	0.863	0.158841	26.4613	0.94805
MaoKS-CX-2014-109-5	ShiMian,SiChuan,PRC	1863.39	29.3768	102.035	0.9635	0.8108	0.158247	21.6088	0.945242
MaoKS-CX-2014-109-6	ShiMian,SiChuan,PRC	1863.39	29.3768	102.035	0.9755	0.867	0.159632	25.9485	0.945248
MaoKS-CX-2014-109-7	ShiMian,SiChuan,PRC	1863.39	29.3768	102.035	0.9697	0.8717	0.148691	23.4308	0.944089
MaoKS-CX-2014-112-1	ShiMian,SiChuan,PRC	2212.58	28.9542	102.263	0.9805	0.8857	0.133449	22.2628	0.942943
MaoKS-CX-2014-112-10	ShiMian,SiChuan,PRC	2212.58	28.9542	102.263	0.9878	0.9009	0.151105	25.54	0.945552
MaoKS-CX-2014-112-11	ShiMian,SiChuan,PRC	2212.58	28.9542	102.263	0.9577	0.8572	0.141892	26.5734	0.946345
MaoKS-CX-2014-112-2	ShiMian,SiChuan,PRC	2212.58	28.9542	102.263	0.9832	0.8753	0.1369	23.8649	0.942508
MaoKS-CX-2014-112-3	ShiMian,SiChuan,PRC	2212.58	28.9542	102.263	0.9661	0.8598	0.155461	27.1209	0.945641
MaoKS-CX-2014-112-4	ShiMian,SiChuan,PRC	2212.58	28.9542	102.263	0.981	0.8848	0.147423	22.1435	0.943387
MaoKS-CX-2014-112-6	ShiMian,SiChuan,PRC	2212.58	28.9542	102.263	0.9549	0.8453	0.179001	24.9313	0.946313
MaoKS-CX-2014-112-7	ShiMian,SiChuan,PRC	2212.58	28.9542	102.263	0.9789	0.875	0.170327	22.502	0.945474
MaoKS-CX-2014-112-8	ShiMian,SiChuan,PRC	2212.58	28.9542	102.263	0.9195	0.8235	0.17023	25.4282	0.952079
MaoKS-CX-2014-112-9	ShiMian,SiChuan,PRC	2212.58	28.9542	102.263	0.9696	0.8544	0.169623	26.3335	0.943998
ZXX2020-DYY-1	HanZhong,ShanXi,PRC	1440.25	32.7552	107.088	0.9535	0.867	0.13096	22.3329	0.958457
ZXX2020-DYY-10	HanZhong,ShanXi,PRC	1440.25	32.7552	107.088	0.8731	0.7963	0.121203	20.6493	0.955929
ZXX2020-DYY-2	HanZhong,ShanXi,PRC	1440.25	32.7552	107.088	0.9137	0.8392	0.105425	21.9045	0.954957
ZXX2020-DYY-3	HanZhong,ShanXi,PRC	1440.25	32.7552	107.088	0.9226	0.8449	0.139358	28.6463	0.958083
ZXX2020-DYY-4	HanZhong,ShanXi,PRC	1440.25	32.7552	107.088	0.8703	0.7765	0.140882	20.9165	0.957968
ZXX2020-DYY-5	HanZhong,ShanXi,PRC	1440.25	32.7552	107.088	0.8852	0.8078	0.125606	19.8873	0.957084
ZXX2020-DYY-6	HanZhong,ShanXi,PRC	1440.25	32.7552	107.088	0.9517	0.8601	0.135764	21.1657	0.956716
ZXX2020-DYY-7	HanZhong,ShanXi,PRC	1440.25	32.7552	107.088	0.8817	0.803	0.125183	21.4474	0.956971
ZXX2020-DYY-8	HanZhong,ShanXi,PRC	1440.25	32.7552	107.088	0.9427	0.8371	0.126046	20.8988	0.958714
ZXX2020-DYY-9	HanZhong,ShanXi,PRC	1440.25	32.7552	107.088	0.9241	0.841	0.119225	22.5209	0.958183
