## Supplementary Table 12 for "Evolutionary genomics predicts adaptive genetic and plastic gene expression responses to climate change in a key alpine forest tree species"

### Sheet: Supplementary Table 12
Supplementary Table 12. Candidate genes in balancing selection regions
Chromosome	Start	End	P. lasiocarpa gene name	P. trichocarpa orthologgene name	Arabidopsis ortholog locus name	Arabidopsis gene symbol	Arabidopsis gene symbol full name	Arabidopsis gene type	Arabidopsis gene function description
LG01	22202200	22210053	Polas02171.t1	Potri.003G022600.2	AT5G16850	TERT,ATTERT	telomerase reverse transcriptase	protein_coding	telomerase reverse transcriptase
LG01	25582342	25591331	Polas02398.t1	Potri.001G228200.2	AT5G60900	RLK1	receptor-like protein kinase 1	protein_coding	receptor-like protein kinase 1
LG01	37781874	37790850	Polas03661.t1	Potri.001G350400.1	AT5G14950	GMII,ATGMII	golgi alpha-mannosidase II	protein_coding	golgi alpha-mannosidase II
LG01	37781874	37790850	Polas03662.t1	Potri.001G350500.3	AT5G14910			protein_coding	Heavy metal transport/detoxification superfamily protein
LG01	42443240	42447384	Polas03984.t1	Potri.001G387300.1	AT1G78650	POLD3		protein_coding	DNA-directed DNA polymerases
LG01	42447479	42456529	Polas03984.t1	Potri.001G387300.1	AT1G78650	POLD3		protein_coding	DNA-directed DNA polymerases
LG01	42447479	42456529	Polas03986.t1	Potri.001G387400.1	AT1G53400			protein_coding	Ubiquitin domain-containing protein
LG01	47267429	47283362	Polas04291.t1	Potri.001G418600.2	AT1G54290			protein_coding	Translation initiation factor SUI1 family protein
LG01	47267429	47283362	Polas04292.t1	Potri.011G134900.1	AT5G54770	THI1;THI4;TZ		protein_coding	thiazole biosynthetic enzyme; chloroplast (ARA6) (THI1) (THI4)
LG01	47267429	47283362	Polas04293.t1	Potri.011G025200.1	AT5G54770	THI1;THI4;TZ	THIAMINE4	protein_coding	thiazole biosynthetic enzyme; chloroplast (ARA6) (THI1) (THI4)
LG01	47267429	47283362	Polas04294.t1	Potri.011G135000.1	AT5G53370	ATPMEPCRF;PMEPCRF	PECTIN METHYLESTERASE PCR FRAGMENT F	protein_coding	pectin methylesterase PCR fragment F
LG01	47267429	47283362	Polas04295.t1	Potri.001G418800.1	AT3G20480	AtLpxK;LpxK		protein_coding	tetraacyldisaccharide 4'-kinase family protein
LG01	47685490	47701632	Polas04324.t1		AT1G32120			protein_coding
LG01	47685490	47701632	Polas04325.t1		AT1G32120			protein_coding
LG01	47852619	47858870	Polas04337.t1	Potri.001G424000.1	AT1G50740			protein_coding	Transmembrane proteins 14C
LG01	47852619	47858870	Polas04338.t1	Potri.001G423900.1	AT5G54880			protein_coding	DTW domain-containing protein
LG01	47852619	47858870	Polas04340.t1	Potri.001G423800.1	AT5G54890	mCSF2	mitochondrial CAF-like splicing factor 2	protein_coding	RNA-binding CRS1 / YhbY (CRM) domain-containing protein
LG01	51566015	51573988	Polas04594.t1	Potri.001G459400.1	AT5G23530	AtCXE18;CXE18	carboxyesterase 18	protein_coding	carboxyesterase 18
LG02	1339435	1346618	Polas04908.t1	Potri.006G267300.1	AT2G24820	AtTic55;TIC55-II;Tic55	translocon at the inner envelope membrane of chloroplasts 55	protein_coding	translocon at the inner envelope membrane of chloroplasts 55-II
LG02	1339435	1346618	Polas04909.t1	Potri.006G267201.5	AT2G20142			protein_coding	Toll-Interleukin-Resistance (TIR) domain family protein
LG02	1346675	1354126	Polas04909.t1	Potri.006G267201.5	AT2G20142			protein_coding	Toll-Interleukin-Resistance (TIR) domain family protein
LG02	1346675	1354126	Polas04911.t1	Potri.006G267000.1	AT2G02240	MEE66	maternal effect embryo arrest 66	protein_coding	F-box family protein
LG02	27507608	27512584	Polas07483.t1	Potri.006G010900.1	AT5G45540			protein_coding	Protein of unknown function (DUF594)
LG03	12923004	12933955	Polas08781.t3	Potri.005G151500.1	AT1G09910			protein_coding	Rhamnogalacturonate lyase family protein
LG03	23257847	23268223	Polas09766.t1	Potri.005G055900.2	AT1G54460			protein_coding	TPX2 (targeting protein for Xklp2) protein family
LG04	8059176	8066804	Polas10784.t1	Potri.002G209900.4	AT4G03200			protein_coding	catalytics
LG04	8066847	8077917	Polas10784.t1	Potri.002G209900.4	AT4G03200			protein_coding	catalytics
LG04	19403001	19412441	Polas11967.t1	Potri.002G093800.1
LG04	19403001	19412441	Polas11966.t1	Potri.002G093900.1	AT1G78060			protein_coding	Glycosyl hydrolase family protein
LG05	490564	503087	Polas12994.t1	Potri.004G009100.1	AT4G04480			protein_coding
LG05	490564	503087	Polas12993.t1	Potri.004G007900.1	AT5G42570			protein_coding	B-cell receptor-associated 31-like
LG05	1854761	1859997	Polas13146.t2	Potri.004G028701.1	AT1G11410			protein_coding	S-locus lectin protein kinase family protein
LG05	10294120	10311446	Polas13949.t1	Potri.004G107600.2	AT5G38760			protein_coding	Late embryogenesis abundant protein (LEA) family protein
LG05	10294120	10311446	Polas13950.t1	Potri.006G231300.1	AT5G62380	VND6;NAC101;ANAC101	VASCULAR-RELATED NAC-DOMAIN 6	protein_coding	NAC-domain protein 101
LG05	22519040	22536055	Polas14953.t1	Potri.004G207700.1	AT4G35360			protein_coding	Uncharacterised conserved protein (UCP030210)
LG05	22519040	22536055	Polas14955.t1	Potri.004G207900.1	AT5G40390	SIP1;RS5	seed imbibition 1-like	protein_coding	Raffinose synthase family protein
LG05	22519040	22536055	Polas14957.t1	Potri.004G208100.5	AT4G38220	AQI	aquaporin interactor	protein_coding	Peptidase M20/M25/M40 family protein
LG05	22519040	22536055	Polas14956.t1	Potri.004G208000.2	AT2G03880	REME1	required for efficiency of mitochondrial editing 1	protein_coding	Pentatricopeptide repeat (PPR) superfamily protein
LG06	4877650	4885663	Polas16032.t1	Potri.010G180200.3	AT2G31600			protein_coding
LG06	7503588	7509458	Polas16419.t1	Potri.010G140000.2	AT3G51550	FER	FERONIA	protein_coding	Malectin/receptor-like protein kinase family protein
LG07	33796	35251	Polas17792.t1	Potri.003G013000.6	AT1G15780	NRB4	Non-Recognition-of-BTH 4	protein_coding
LG07	179657	183080	Polas17807.t1	Potri.003G024900.3	AT1G60500	DRP4C	Dynamin related protein 4C	protein_coding	Dynamin related protein 4C
LG07	1224437	1229496	Polas17896.t1	Potri.003G015400.2	AT1G60940	SRK2B;SNRK2-10;SNRK2.10	SNF1-RELATED KINASE 2B	protein_coding	SNF1-related protein kinase 2.10
LG07	2575236	2577500	Polas18038.t1	Potri.003G013000.6	AT1G15780	NRB4	Non-Recognition-of-BTH 4	protein_coding
LG07	2575236	2577500	Polas18039.t1	Potri.001G303000.1	AT4G34131	UGT73B3	UDP-glucosyl transferase 73B3	protein_coding	UDP-glucosyl transferase 73B3
LG07	2957274	2960353	Polas18043.t1	Potri.003G029500.6	AT3G22380	TIC	TIME FOR COFFEE	protein_coding	time for coffee
LG07	3449792	3454698	Polas18080.t1	Potri.003G033100.1	AT3G21290			protein_coding	dentin sialophosphoprotein-related
LG07	13170750	13179769	Polas18810.t1	Potri.003G106200.1	AT1G17760	ATCSTF77;CSTF77	ARABIDOPSIS THALIANA CLEAVAGE STIMULATION FACTOR 77	protein_coding	Tetratricopeptide repeat (TPR)-like superfamily protein
LG07	21570930	21574012	Polas19859.t1	Potri.001G016700.2	AT1G09200	H3.1	histone 3.1	protein_coding	Histone superfamily protein
LG07	21570930	21574012	Polas19860.t1	Potri.003G209500.2	AT4G31980			protein_coding
LG07	21711403	21723689	Polas19877.t1	Potri.001G015100.1	AT2G44480	BGLU17	beta glucosidase 17	protein_coding	beta glucosidase 17
LG07	21711403	21723689	Polas19876.t1	Potri.003G211100.1	AT5G44640	BGLU13	beta glucosidase 13	protein_coding	beta glucosidase 13
LG08	14791655	14799881	Polas21452.t1	Potri.008G097700.2	AT1G26330			protein_coding	DNA binding
LG09	3431295	3441399	Polas22712.t1	Potri.011G037200.1	AT3G07870			protein_coding	F-box and associated interaction domains-containing protein
LG09	7280683	7288090	Polas23022.t1	Potri.011G072300.1	AT1G29750	RKF1	receptor-like kinase in flowers 1	protein_coding	receptor-like kinase in flowers 1
LG09	16065994	16081249	Polas23447.t1	Potri.011G118166.1
LG09	16065994	16081249	Polas23449.t1	Potri.011G118200.4	AT1G28280			protein_coding	VQ motif-containing protein
LG09	16065994	16081249	Polas23446.t1	Potri.001G399000.1	AT5G53850	DEP1	DEHYDRATASE-ENOLASE-PHOSPHATASE-COMPLEX 1	protein_coding	haloacid dehalogenase-like hydrolase family protein
LG10	980225	989092	Polas23950.t1	Potri.014G194900.2	AT5G48630			protein_coding	Cyclin family protein
LG10	997026	1008930	Polas23951.t1	Potri.014G194800.3	AT2G20210			protein_coding	RNI-like superfamily protein
LG10	1099937	1108222	Polas23954.t1	Potri.014G194500.2	AT4G28740			protein_coding
LG10	1448807	1457547	Polas23970.t1	Potri.014G192800.1	AT1G04080	PRP39		protein_coding	Tetratricopeptide repeat (TPR)-like superfamily protein
LG10	1461604	1466059	Polas23971.t1	Potri.014G192701.1
LG10	1466063	1472676	Polas23971.t1	Potri.014G192701.1
LG10	1634745	1643421	Polas23979.t1	Potri.002G257700.1	AT1G04040			protein_coding	HAD superfamily; subfamily IIIB acid phosphatase
LG10	1692041	1701791	Polas23982.t1	Potri.008G214723.1
LG10	1692041	1701791	Polas23983.t1	Potri.014G191500.1	AT5G48660			protein_coding	B-cell receptor-associated protein 31-like
LG10	1706508	1720423	Polas23984.t1	Potri.001G204350.1
LG10	1720439	1728573	Polas23985.t1	Potri.014G191400.4	AT5G48655			protein_coding	RING/U-box superfamily protein
LG10	1753603	1762253	Polas23987.t1	Potri.014G191100.7	AT5G48520	AtAUG3;3-Aug		protein_coding
LG10	1762361	1776043	Polas23987.t1	Potri.014G191100.7	AT5G48520	AtAUG3;3-Aug		protein_coding
LG10	12697872	12710044	Polas24940.t1	Potri.002G166300.2	AT2G46240	ATBAG6;BAG6	ARABIDOPSIS THALIANA BCL-2-ASSOCIATED ATHANOGENE 6	protein_coding	BCL-2-associated athanogene 6
LG10	12697872	12710044	Polas24941.t1	Potri.014G093100.2	AT2G30920	COQ3;ATCOQ3;EMB3002	coenzyme Q 3	protein_coding	coenzyme Q 3
LG10	18531123	18533326	Polas25701.t1	Potri.014G001700.2	AT1G78940			protein_coding	Protein kinase protein with adenine nucleotide alpha hydrolases-like domain
LG10	18630295	18637460	Polas25711.t1	Potri.014G002400.1	AT1G78950	AtLUP4;AtBAS;BAS		protein_coding	Terpenoid cyclases family protein
LG10	18675769	18682063	Polas25717.t1	Potri.014G000800.1	AT3G13050	AtNiaP;NiaP		protein_coding	Major facilitator superfamily protein
LG10	18695882	18699664	Polas25718.t1	Potri.014G000700.1	AT3G13040			protein_coding	myb-like HTH transcriptional regulator family protein
LG10	18699666	18713610	Polas25720.t1	Potri.002G188400.1	AT3G13030			protein_coding	hAT transposon superfamily protein
LG10	18699666	18713610	Polas25721.t1	Potri.014G000600.1	AT1G79020			protein_coding	Enhancer of polycomb-like transcription factor protein
LG10	18699666	18713610	Polas25722.t1	Potri.014G000500.9	AT1G16710	HAC12	histone acetyltransferase of the CBP family 12	protein_coding	histone acetyltransferase of the CBP family 12
LG10	18713804	18726743	Polas25722.t1	Potri.014G000500.9	AT1G16710	HAC12	histone acetyltransferase of the CBP family 12	protein_coding	histone acetyltransferase of the CBP family 12
LG10	18713804	18726743	Polas25723.t1	Potri.014G000400.1	AT1G16720	HCF173	high chlorophyll fluorescence phenotype 173	protein_coding	high chlorophyll fluorescence phenotype 173
LG11	1281863	1298500	Polas25879.t1	Potri.018G014600.1	AT5G10770			protein_coding	Eukaryotic aspartyl protease family protein
LG11	14644291	14651200	Polas26876.t1	Potri.018G115100.5	AT2G25620	DBP1;AtDBP1	DNA-binding protein phosphatase 1	protein_coding	DNA-binding protein phosphatase 1
LG11	15105465	15112684	Polas26910.t2	Potri.018G118800.1	AT4G20060	EMB1895	EMBRYO DEFECTIVE 1895	protein_coding	ARM repeat superfamily protein
LG12	15474697	15481769	Polas28453.t2	Potri.007G126600.2	AT2G31570	GPX2;ATGPX2	glutathione peroxidase 2	protein_coding	glutathione peroxidase 2
LG12	15474697	15481769	Polas28454.t1	Potri.007G126700.1	AT1G05870			protein_coding	Protein of unknown function (DUF1685)
LG12	15481773	15486845	Polas28454.t1	Potri.007G126700.1	AT1G05870			protein_coding	Protein of unknown function (DUF1685)
LG12	16980778	16986550	Polas28646.t1	Potri.007G143800.1	AT1G26320			protein_coding	Zinc-binding dehydrogenase family protein
LG12	16980778	16986550	Polas28647.t1	Potri.007G143700.1	AT5G16970	AT-AER;AER	alkenal reductase	protein_coding	alkenal reductase
LG12	16986561	16991646	Polas28647.t1	Potri.007G143700.1	AT5G16970	AT-AER;AER	alkenal reductase	protein_coding	alkenal reductase
LG12	16986561	16991646	Polas28648.t1	Potri.007G143600.1	AT5G16970	AT-AER;AER	alkenal reductase	protein_coding	alkenal reductase
LG12	16991648	16997715	Polas28648.t1	Potri.007G143600.1	AT5G16970	AT-AER;AER	alkenal reductase	protein_coding	alkenal reductase
LG12	16991648	16997715	Polas28649.t1	Potri.015G127000.1	AT3G26040			protein_coding	HXXXD-type acyl-transferase family protein
LG12	17391392	17410269	Polas28668.t1	Potri.001G389200.1	AT1G05680	UGT74E2	Uridine diphosphate glycosyltransferase 74E2	protein_coding	Uridine diphosphate glycosyltransferase 74E2
LG12	17391392	17410269	Polas28669.t1	Potri.007G117200.1	AT2G43840	UGT74F1	UDP-glycosyltransferase 74 F1	protein_coding	UDP-glycosyltransferase 74 F1
LG12	17391392	17410269	Polas28670.t1	Potri.007G140600.2	AT2G43840	UGT74F1	UDP-glycosyltransferase 74 F1	protein_coding	UDP-glycosyltransferase 74 F1
LG12	17391392	17410269	Polas28671.t1	Potri.007G140500.1	AT2G43820	UGT74F2;SGT1;SAGT1;GT;ATSAGT1	UDP-glucosyltransferase 74F2	protein_coding	UDP-glucosyltransferase 74F2
LG13	968713	971650	Polas28780.t1	Potri.019G001971.1	AT4G19530			protein_coding	disease resistance protein (TIR-NBS-LRR class) family
LG13	1002447	1007504	Polas28782.t1	Potri.T005501.1	AT5G36930			protein_coding	Disease resistance protein (TIR-NBS-LRR class) family
LG13	1055852	1059399	Polas28785.t1	Potri.019G005256.1	AT5G14930	SAG101	senescence-associated gene 101	protein_coding	senescence-associated gene 101
LG13	1079354	1084675	Polas28788.t1	Potri.019G008541.1	AT5G08630			protein_coding	DDT domain-containing protein
LG13	1683944	1685844	Polas28808.t1	Potri.019G023008.1	AT3G25820	TPS-CIN;ATTPS-CIN	terpene synthase-like sequence-1;8-cineole	protein_coding	terpene synthase-like sequence-1;8-cineole
LG13	1825425	1829391	Polas28822.t1	Potri.019G001602.1	AT5G36930			protein_coding	Disease resistance protein (TIR-NBS-LRR class) family
LG13	1857992	1862844	Polas28825.t1	Potri.019G001602.1	AT5G36930			protein_coding	Disease resistance protein (TIR-NBS-LRR class) family
LG13	1866900	1876006	Polas28827.t1	Potri.019G001900.1	AT5G13340			protein_coding
LG13	1866900	1876006	Polas28826.t1	Potri.019G001800.1	AT5G63710			protein_coding	Leucine-rich repeat protein kinase family protein
LG13	1982903	1987156	Polas28845.t2	Potri.019G003400.1	AT5G05320			protein_coding	FAD/NAD(P)-binding oxidoreductase family protein
LG13	3098669	3104621	Polas28918.t1	Potri.019G014358.1
LG13	3108650	3115379	Polas28918.t1	Potri.019G014358.1
LG13	12826609	12831345	Polas29482.t1	Potri.019G073700.2	AT1G70170	MMP	matrix metalloproteinase	protein_coding	matrix metalloproteinase
LG13	13707339	13715088	Polas29580.t1	Potri.019G082200.1	AT1G71990	FUCTC;FT4-M;ATFT4;ATFUT13;FUT13		protein_coding	fucosyltransferase 13
LG13	13707339	13715088	Polas29581.t1	Potri.019G082300.1
LG13	13715089	13721220	Polas29582.t1	Potri.019G082400.1	AT1G35620	PDI8;PDIL5-2;ATPDIL5-2	PROTEIN DISULFIDE ISOMERASE 8	protein_coding	PDI-like 5-2
LG13	13715089	13721220	Polas29582.t1	Potri.019G082400.1	AT1G35620	ATPDI8	ARABIDOPSIS THALIANA PROTEIN DISULFIDE ISOMERASE 8	protein_coding	PDI-like 5-2
LG14	1457264	1462507	Polas30197.t1	Potri.015G126301.1
LG15	2836218	2844951	Polas31882.t1	Potri.013G037900.2
LG15	14437823	14446660	Polas32712.t1	Potri.013G124900.2	AT1G73300	scpl2	serine carboxypeptidase-like 2	protein_coding	serine carboxypeptidase-like 2
LG16	159627	164939	Polas33042.t1	Potri.017G152900.1
LG16	1052209	1056180	Polas33123.t1	Potri.017G144001.1	AT1G65840	PAO4	polyamine oxidase 4	protein_coding	polyamine oxidase 4
LG16	1052209	1056180	Polas33123.t1	Potri.017G144001.1	AT1G65840	ATPAO4	polyamine oxidase 4	protein_coding	polyamine oxidase 4
LG16	1544742	1550586	Polas33187.t1	Potri.017G138900.4	AT5G17230	PSY	PHYTOENE SYNTHASE	protein_coding	PHYTOENE SYNTHASE
LG16	2060910	2065872	Polas33231.t1	Potri.017G134200.1	AT2G26560	PLAII alpha;PLA2A;PLA IIA;PLP2		protein_coding	phospholipase A 2A
LG16	3044905	3049529	Polas33355.t1	Potri.006G103700.1	AT5G58420			protein_coding	Ribosomal protein S4 (RPS4A) family protein
LG16	3364788	3371817	Polas33395.t1	Potri.017G117010.1	AT1G66880			protein_coding	Protein kinase superfamily protein
LG16	3364788	3371817	Polas33393.t1	Potri.017G116700.1	AT5G16180	CRS1;ATCRS1	ortholog of maize chloroplast splicing factor CRS1	protein_coding	ortholog of maize chloroplast splicing factor CRS1
LG16	3415520	3420815	Polas33399.t3	Potri.004G097800.7	AT5G16150	PGLCT;GLT1	plastidic GLC translocator	protein_coding	plastidic GLC translocator
LG16	5032483	5048860	Polas33537.t1	Potri.017G101100.2	AT3G02260	ASA1;BIG;LPR1;TIR3;UMB1;DOC1;CRM1	ATTENUATED SHADE AVOIDANCE 1	protein_coding	auxin transport protein (BIG)
LG16	7616940	7633817	Polas33741.t1	Potri.017G079500.1	AT5G15130	WRKY72;ATWRKY72	WRKY DNA-binding protein 72	protein_coding	WRKY DNA-binding protein 72
LG16	13069783	13087335	Polas34122.t1	Potri.017G040049.1	AT3G22060			protein_coding	Receptor-like protein kinase-related family protein
LG16	13069783	13087335	Polas34124.t1	Potri.018G096014.1
LG16	13069783	13087335	Polas34123.t1	Potri.007G120900.1	AT4G23240	CRK16	cysteine-rich RLK (RECEPTOR-like protein kinase) 16	protein_coding	cysteine-rich RLK (RECEPTOR-like protein kinase) 16
LG16	13069783	13087335	Polas34125.t1	Potri.006G164050.1
LG16	15187575	15194945	Polas34308.t1	Potri.017G016300.1	AT4G18425			protein_coding	Protein of unknown function (DUF679)
LG17	1709763	1713522	Polas34695.t1	Potri.016G025500.1	AT3G10740	ATASD1;ASD1;ARAF1;ARAF	ARABIDOPSIS THALIANA ALPHA-L-ARABINOFURANOSIDASE 1	protein_coding	alpha-L-arabinofuranosidase 1
LG17	1713545	1715853	Polas34695.t1	Potri.016G025500.1	AT3G10740	ATASD1;ASD1;ARAF1;ARAF	ARABIDOPSIS THALIANA ALPHA-L-ARABINOFURANOSIDASE 1	protein_coding	alpha-L-arabinofuranosidase 1
LG17	6800384	6808483	Polas35261.t1	Potri.016G082300.2	AT3G49010	RSU2;BBC1;ATBBC1	40S RIBOSOMAL PROTEIN	protein_coding	breast basic conserved 1
LG17	14587628	14607147	Polas35697.t1	Potri.015G023800.2	AT3G59140	MRP14;ATMRP14;ABCC10	multidrug resistance-associated protein 14	protein_coding	multidrug resistance-associated protein 14
LG17	14587628	14607147	Polas35699.t1	Potri.012G033800.1
LG17	14587628	14607147	Polas35700.t1	Potri.015G023900.1	AT5G24090	ATCHIA;CHIA	chitinase A	protein_coding	chitinase A
LG17	14587628	14607147	Polas35702.t1	Potri.016G122500.1
LG17	14587628	14607147	Polas35698.t1	Potri.012G033700.1	AT5G52960			protein_coding
LG17	14865447	14880072	Polas35733.t1	Potri.016G126900.1	AT1G47890	RLP7;AtRLP7	receptor like protein 7	protein_coding	receptor like protein 7
LG17	15024146	15026358	Polas35743.t1	Potri.016G126900.1	AT1G45616	RLP6;AtRLP6	receptor like protein 6	protein_coding	receptor like protein 6
LG17	15079347	15087530	Polas35747.t1	Potri.016G127200.1	AT4G38495			protein_coding
LG17	15079347	15087530	Polas35748.t1	Potri.018G017701.1	AT4G31860			protein_coding	Protein phosphatase 2C family protein
LG18	45364	47658	Polas35914.t1	Potri.012G004900.5	AT5G24610			protein_coding
LG18	47662	52762	Polas35914.t1	Potri.012G004900.5	AT5G24610			protein_coding
LG18	47662	52762	Polas35915.t1	Potri.012G005000.13	AT5G54090			protein_coding	DNA mismatch repair protein MutS; type 2
LG18	52800	58147	Polas35915.t1	Potri.012G005000.13	AT5G54090			protein_coding	DNA mismatch repair protein MutS; type 2
LG18	63307	67563	Polas35917.t1	Potri.012G005100.1	AT1G18000			protein_coding	Major facilitator superfamily protein
LG18	67573	71823	Polas35918.t1	Potri.012G010900.1
LG18	67573	71823	Polas35919.t1	Potri.015G001800.1	AT4G01575			protein_coding	serine protease inhibitor; Kazal-type family protein
LG18	67573	71823	Polas35920.t1	Potri.012G005500.3	AT4G27585			protein_coding	SPFH/Band 7/PHB domain-containing membrane-associated protein family
LG18	2267806	2273963	Polas36113.t1	Potri.012G012950.1	AT1G34390	ARF22	auxin response factor 22	protein_coding	auxin response factor 22
LG18	2267806	2273963	Polas36114.t1	Potri.015G016801.1	AT5G53450	ORG1;FBN2	OBP3-responsive gene 1	protein_coding	OBP3-responsive gene 1
LG18	2273973	2277777	Polas36114.t1	Potri.015G016801.1	AT5G53450	ORG1;FBN2	OBP3-responsive gene 1	protein_coding	OBP3-responsive gene 1
LG19	725857	733417	Polas37442.t1	Potri.009G157400.1	AT3G11830			protein_coding	TCP-1/cpn60 chaperonin family protein
LG19	725857	733417	Polas37441.t3	Potri.009G157500.3	AT2G02970	AtAPY6;APY6		protein_coding	GDA1/CD39 nucleoside phosphatase family protein
LG19	939078	958422	Polas37474.t1	Potri.009G153500.1	AT5G53742			protein_coding	Protein of unknown function (DUF1278)
LG19	939078	958422	Polas37473.t2	Potri.009G153600.2	AT3G43600	AtAO3;atAO-2;AOgamma;AO3;AAO2	Arabidopsis thaliana aldehyde oxidase 3	protein_coding	aldehyde oxidase 2
LG19	4986754	4997869	Polas38110.t1	Potri.009G088700.1	AT1G27760	SAT32;ATSAT32	SALT-TOLERANCE 32	protein_coding	interferon-related developmental regulator family protein / IFRD protein family
LG19	4986754	4997869	Polas38111.t1	Potri.009G088600.1	AT3G19650			protein_coding	cyclin-related
