## Supplementary Table 13 for "Evolutionary genomics predicts adaptive genetic and plastic gene expression responses to climate change in a key alpine forest tree species"

### Sheet: Supplementary Table 13
Supplementary Table 13. Candidate genes in divergent selection regions
Chromosome	Start	End	P. lasiocarpa gene name	P. trichocarpa ortholog gene name	Arabidopsis ortholog locus name	Arabidopsis gene symbol	Arabidopsis gene symbol full name	Arabidopsis gene type	Arabidopsis gene function description
LG01	51416	61937	Polas00005.t1	Potri.001G000600.1	AT1G55570	sks12	SKU5 similar 12	protein_coding	SKU5 similar 12
LG01	75112	85578	Polas00007.t1	Potri.001G000800.3	AT1G55550			protein_coding	P-loop containing nucleoside triphosphate hydrolases superfamily protein
LG01	3841950	3851981	Polas00517.t2	Potri.001G049100.1	AT1G78950	BAS，AtLUP4，AtBAS	beta-amyrin synthase	protein_coding	Terpenoid cyclases family protein
LG01	12366119	12377093	Polas01491.t1	Potri.001G144200.1	AT2G35330			protein_coding	RING/U-box superfamily protein
LG01	12366119	12377093	Polas01492.t1	Potri.001G144300.1	AT4G17970	ALMT12;ATALMT12;QUAC1	aluminum-activated; malate transporter 12	protein_coding	aluminum-activated; malate transporter 12
LG01	12377101	12389085	Polas01493.t1	Potri.001G144400.1	AT4G17980	NAC071;anac071	NAC domain containing protein 71	protein_coding	NAC domain containing protein 71
LG01	26291055	26308511	Polas02459.t1	Potri.001G234500.1	AT2G28630	KCS12	3-ketoacyl-CoA synthase 12	protein_coding	3-ketoacyl-CoA synthase 12
LG01	26291055	26308511	Polas02458.t1	Potri.001G234300.6	AT3G46220			protein_coding
LG01	26308514	26317877	Polas02460.t1	Potri.001G234600.1	AT2G39380	EXO70H2;ATEXO70H2	exocyst subunit exo70 family protein H2	protein_coding	exocyst subunit exo70 family protein H2
LG01	26870945	26880015	Polas02527.t1	Potri.001G241700.3	AT1G07530	SCL14;GRAS2;ATGRAS2	SCARECROW-like 14	protein_coding	SCARECROW-like 14
LG01	26893425	26899488	Polas02529.t1	Potri.001G371850.4
LG01	26954736	26962160	Polas02530.t1	Potri.001G241900.1	AT1G07530	SCL14;GRAS2;ATGRAS2	SCARECROW-like 14	protein_coding	SCARECROW-like 14
LG01	30388607	30401862	Polas02922.t1	Potri.001G278900.1	AT2G30060			protein_coding	Pleckstrin homology (PH) domain superfamily protein
LG01	30388607	30401862	Polas02923.t1	Potri.004G054100.1	AT5G01320			protein_coding	Thiamine pyrophosphate dependent pyruvate decarboxylase family protein
LG01	30388607	30401862	Polas02925.t1	Potri.016G120100.2	AT5G54960	PDC2	pyruvate decarboxylase-2	protein_coding	pyruvate decarboxylase-2
LG01	30388607	30401862	Polas02926.t1	Potri.001G279000.1	AT1G07120			protein_coding
LG01	30388607	30401862	Polas02924.t1	Potri.011G064000.1	AT4G33070	AtPDC1;PDC1		protein_coding	Thiamine pyrophosphate dependent pyruvate decarboxylase family protein
LG01	37268470	37275767	Polas03617.t1	Potri.001G322100.1	AT3G26782			protein_coding	Tetratricopeptide repeat (TPR)-like superfamily protein
LG01	37268470	37275767	Polas03618.t1	Potri.001G322100.1	AT3G26782			protein_coding	Tetratricopeptide repeat (TPR)-like superfamily protein
LG01	39659138	39668862	Polas03770.t1	Potri.001G361700.5	AT1G50600	SCL5	scarecrow-like 5	protein_coding	scarecrow-like 5
LG02	6231856	6235508	Polas05539.t1	Potri.006G207700.1	AT5G22300	NIT4;AtNIT4	nitrilase 4	protein_coding	nitrilase 4
LG02	6369017	6379749	Polas05552.t1	Potri.006G205800.2	AT2G37340	RS2Z33;RSZ33;ATRSZ33;AT-RS2Z33	arginine/serine-rich zinc knuckle-containing protein 33	protein_coding	arginine/serine-rich zinc knuckle-containing protein 33
LG02	6379763	6392484	Polas05553.t1	Potri.006G205700.2	AT2G36060	MMZ3;UEV1C	MMS ZWEI homologue 3	protein_coding	MMS ZWEI homologue 3
LG02	6379763	6392484	Polas05554.t1	Potri.006G205600.1	AT5G22250	AtCAF1b;CAF1b	CCR4- associated factor 1b	protein_coding	Polynucleotidyl transferase; ribonuclease H-like superfamily protein
LG02	6392495	6411143	Polas05555.t1	Potri.010G154300.2
LG02	7599000	7613791	Polas05672.t1	Potri.001G388001.1
LG02	7599000	7613791	Polas05673.t1	Potri.016G060550.1	AT3G12012	CPuORF20	conserved peptide upstream open reading frame 20	protein_coding	conserved peptide upstream open reading frame 20
LG02	7599000	7613791	Polas05674.t1	Potri.006G195000.10	AT3G12010			protein_coding
LG02	9775991	9782048	Polas05848.t1	Potri.001G204350.1
LG02	17221717	17230201	Polas06307.t1	Potri.006G129300.1	AT5G03150	JKD	JACKDAW	protein_coding	C2H2-like zinc finger protein
LG02	17584497	17601355	Polas06341.t1	Potri.006G126200.1	AT2G37020			protein_coding	Translin family protein
LG02	17584497	17601355	Polas06342.t1	Potri.006G126100.1	AT2G37010	NAP12;ATNAP12	non-intrinsic ABC protein 12	protein_coding	non-intrinsic ABC protein 12
LG02	21678525	21691936	Polas06772.t1	Potri.006G083400.1	AT2G36310	NSH1;URH1	nucleoside hydrolase 1	protein_coding	uridine-ribohydrolase 1
LG02	21678525	21691936	Polas06773.t2	Potri.006G083300.4	AT2G36305	FACE2;RCE1;ATFACE2;ATFACE-2	farnesylated protein-converting enzyme 2	protein_coding	farnesylated protein-converting enzyme 2
LG02	23621198	23628035	Polas06992.t1	Potri.006G062200.1	AT5G34940	GUS3;AtGUS3	glucuronidase 3	protein_coding	glucuronidase 3
LG02	23621198	23628035	Polas06993.t1	Potri.006G062100.1	AT4G39340	EC1.4	EGG CELL 1.4	protein_coding	Protein of unknown function (DUF1278)
LG03	5345933	5354972	Polas08308.t1	Potri.004G072100.1	AT5G62650			protein_coding	Tic22-like family protein
LG03	5892807	5898426	Polas08362.t1	Potri.003G169100.1
LG03	6136274	6144650	Polas08388.t1	Potri.005G184900.2	AT1G21380			protein_coding	Target of Myb protein 1
LG03	10263563	10273555	Polas08655.t2	Potri.005G159300.2	AT5G49980	AFB5	auxin F-box protein 5	protein_coding	auxin F-box protein 5
LG03	10294992	10303833	Polas08658.t2	Potri.005G158800.2	AT4G24660	ZHD2;MEE68;HB22;ATHB22	ZINC FINGER HOMEODOMAIN 2	protein_coding	homeobox protein 22
LG03	10344368	10353636	Polas08659.t1	Potri.005G158600.1	AT1G28390			protein_coding	Protein kinase superfamily protein
LG03	17242556	17249764	Polas09050.t1	Potri.005G123100.1	AT3G50845			protein_coding	Protein of unknown function (DUF59)
LG03	18538549	18546561	Polas09199.t1	Potri.005G109400.1	AT4G35890	AtLARP1c;LARP1c;AtLARP1c;LARP1c		protein_coding	winged-helix DNA-binding transcription factor family protein
LG03	21459697	21466450	Polas09541.t1	Potri.005G077000.2	AT2G22170	PLAT2	PLAT domain protein 2	protein_coding	Lipase/lipooxygenase; PLAT/LH2 family protein
LG03	21466786	21474181	Polas09541.t1	Potri.005G077000.2	AT2G22170	PLAT2	PLAT domain protein 2	protein_coding	Lipase/lipooxygenase; PLAT/LH2 family protein
LG03	21459697	21466450	Polas09540.t1	Potri.005G077100.1	AT2G22180			protein_coding	hydroxyproline-rich glycoprotein family protein
LG03	21466786	21474181	Polas09542.t1	Potri.005G076900.1	AT2G22170	PLAT2	PLAT domain protein 2	protein_coding	Lipase/lipooxygenase; PLAT/LH2 family protein
LG03	21466786	21474181	Polas09543.t1	Potri.005G076800.1	AT5G65160	TPR14	tetratricopeptide repeat 14	protein_coding	tetratricopeptide repeat (TPR)-containing protein
LG04	644964	661834	Polas10265.t1	Potri.002G257200.1	AT5G43970	TOM9-2;TOM22-V;ATTOM22-V	TRANSLOCASE OUTER MITOCHONDRIAL MEMBRANE 22-V	protein_coding	translocase of outer membrane 22-V
LG04	644964	661834	Polas10268.t1	Potri.002G257000.1	AT5G43960			protein_coding	Nuclear transport factor 2 (NTF2) family protein with RNA binding (RRM-RBD-RNP motifs) domain
LG04	644964	661834	Polas10267.t1	Potri.002G257100.2	AT1G04080	PRP39		protein_coding	Tetratricopeptide repeat (TPR)-like superfamily protein
LG04	12606152	12623147	Polas11134.t1	Potri.002G174400.1	AT1G01230			protein_coding	ORMDL family protein
LG04	17418965	17429836	Polas11748.t2	Potri.002G114900.4	AT1G44920			protein_coding
LG04	17721417	17726363	Polas11779.t1	Potri.002G112100.8	AT5G49630	AAP6	amino acid permease 6	protein_coding	amino acid permease 6
LG04	18945532	18954627	Polas11908.t1	Potri.002G099400.2	AT1G78280			protein_coding	transferases; transferring glycosyl groups
LG04	23939671	23954723	Polas12552.t1	Potri.002G036200.1	AT2G20470			protein_coding	AGC (cAMP-dependent; cGMP-dependent and protein kinase C) kinase family protein
LG04	23939671	23954723	Polas12553.t1	Potri.002G036100.1	AT3G54220	SCR;SGR1	SCARECROW	protein_coding	GRAS family transcription factor
LG04	23967265	23973712	Polas12556.t1	Potri.002G035800.2	AT5G44090			protein_coding	Calcium-binding EF-hand family protein
LG04	23984859	23995777	Polas12561.t1	Potri.002G035500.1	AT4G28556	RIC7		protein_coding	PAK-box/P21-Rho-binding family protein
LG04	23984859	23995777	Polas12560.t1	Potri.002G035600.1	AT2G33470	ATGLTP1;GLTP1	ARABIDOPSIS GLYCOLIPID TRANSFER PROTEIN 1	protein_coding	glycolipid transfer protein 1
LG04	24192389	24208445	Polas12596.t1	Potri.002G032300.1	AT4G19600	CYCT1;4		protein_coding	Cyclin family protein
LG04	24208489	24227573	Polas12597.t1	Potri.002G032100.3	AT1G10210	ATMPK1;MPK1	mitogen-activated protein kinase 1	protein_coding	mitogen-activated protein kinase 1
LG04	24286526	24306493	Polas12609.t4	Potri.002G030900.3	AT1G75430	BLH11	BEL1-like homeodomain 11	protein_coding	BEL1-like homeodomain 11
LG04	24286526	24306493	Polas12610.t1	Potri.002G030800.1	AT5G42990	UBC18	ubiquitin-conjugating enzyme 18	protein_coding	ubiquitin-conjugating enzyme 18
LG04	24286526	24306493	Polas12612.t1	Potri.002G030500.1	AT1G75450	ATCKX6;ATCKX5;CKX5	CYTOKININ OXIDASE 6	protein_coding	cytokinin oxidase 5
LG04	24286526	24306493	Polas12611.t3	Potri.005G232200.6	AT1G45110			protein_coding	Tetrapyrrole (Corrin/Porphyrin) Methylases
LG04	24306503	24324366	Polas12613.t1	Potri.002G030400.2	AT1G19715			protein_coding	Mannose-binding lectin superfamily protein
LG04	24306503	24324366	Polas12615.t1	Potri.002G030200.1	AT1G19720			protein_coding	Pentatricopeptide repeat (PPR-like) superfamily protein
LG04	24334613	24344628	Polas12618.t1	Potri.002G029900.1	AT1G75460			protein_coding	ATP-dependent protease La (LON) domain protein
LG04	24334613	24344628	Polas12619.t1	Potri.005G232900.1	AT1G09850	XBCP3	xylem bark cysteine peptidase 3	protein_coding	xylem bark cysteine peptidase 3
LG04	25719118	25727524	Polas12829.t1	Potri.002G010100.1	AT2G30600			protein_coding	BTB/POZ domain-containing protein
LG04	25727542	25736326	Polas12830.t1	Potri.002G010000.1	AT1G76310	CYCB2;4	CYCLIN B2;4	protein_coding	CYCLIN B2;4
LG04	25779436	25788706	Polas12836.t1	Potri.002G009400.1	AT1G76360			protein_coding	Protein kinase superfamily protein
LG06	10775356	10785155	Polas16830.t1	Potri.010G098200.1	AT2G02160			protein_coding	CCCH-type zinc finger family protein
LG08	9533513	9547449	Polas20745.t1	Potri.008G164400.1	AT3G23150	ETR2	ethylene response 2	protein_coding	Signal transduction histidine kinase; hybrid-type; ethylene sensor
LG08	10545788	10564216	Polas20885.t1	Potri.008G151200.9	AT3G22380	TIC	TIME FOR COFFEE	protein_coding	time for coffee
LG08	10704607	10714204	Polas20901.t1	Potri.008G149600.1	AT5G19260	FAF3	FANTASTIC FOUR 3	protein_coding	Protein of unknown function (DUF3049)
LG08	11002289	11021240	Polas20942.t1	Potri.008G145600.1	AT5G26830			protein_coding	Threonyl-tRNA synthetase
LG08	11002289	11021240	Polas20944.t1	Potri.008G145400.1
LG08	11002289	11021240	Polas20945.t1	Potri.008G145300.1	AT4G21200	GA2OX8;ATGA2OX8	gibberellin 2-oxidase 8	protein_coding	gibberellin 2-oxidase 8
LG08	11002289	11021240	Polas20943.t1	Potri.010G096600.1	AT1G68660			protein_coding	Ribosomal protein L12/ ATP-dependent Clp protease adaptor protein ClpS family protein
LG08	11431230	11442551	Polas20992.t1	Potri.010G204700.1	AT2G39518			protein_coding	Uncharacterised protein family (UPF0497)
LG08	11431230	11442551	Polas20993.t1	Potri.008G140400.1	AT2G01940	SGR5;ATIDD15	SHOOT GRAVITROPISM 5	protein_coding	C2H2-like zinc finger protein
LG08	13155414	13164769	Polas21210.t1	Potri.008G119800.1	AT1G13360			protein_coding
LG09	12818776	12827381	Polas23240.t1	Potri.011G095100.2	AT3G14570	atgsl4;gsl04;ATGSL04;GSL04		protein_coding	glucan synthase-like 4
LG09	15041340	15049937	Polas23366.t1	Potri.011G109700.1	AT3G14920			protein_coding	Peptide-N4-(N-acetyl-beta-glucosaminyl)asparagine amidase A protein
LG09	15054640	15062428	Polas23367.t1	Potri.001G390800.1	AT3G14930	HEME1		protein_coding	Uroporphyrinogen decarboxylase
LG09	19051900	19069059	Polas23738.t1	Potri.011G150500.1	AT5G54160	ATOMT1;OMT1;COMT1	O-methyltransferase 1	protein_coding	O-methyltransferase 1
LG09	19051900	19069059	Polas23739.t1	Potri.011G150600.2	AT3G58810	MTPA2;MTP3;ATMTPA2;ATMTP3	metal tolerance protein A2	protein_coding	metal tolerance protein A2
LG09	20505983	20522352	Polas23898.t1	Potri.011G169700.7	AT5G56260			protein_coding	Ribonuclease E inhibitor RraA/Dimethylmenaquinone methyltransferase
LG09	20522397	20533625	Polas23898.t1	Potri.011G169700.7	AT5G56260			protein_coding	Ribonuclease E inhibitor RraA/Dimethylmenaquinone methyltransferase
LG09	20505983	20522352	Polas23896.t1	Potri.011G169600.2	AT1G55610	BRL1	BRI1 like	protein_coding	BRI1 like
LG09	20522397	20533625	Polas23899.t1	Potri.011G169800.2	AT1G55590			protein_coding	RNI-like superfamily protein
LG09	20522397	20533625	Polas23900.t1	Potri.011G169900.1	AT5G56280	CSN6A	COP9 signalosome subunit 6A	protein_coding	COP9 signalosome subunit 6A
LG10	112218	122013	Polas23903.t1	Potri.004G000150.1	AT4G04650			protein_coding	RNA-directed DNA polymerase (reverse transcriptase)-related family protein
LG10	359295	366890	Polas23916.t1	Potri.003G047001.1	AT1G43760			protein_coding	DNAse I-like superfamily protein
LG10	6312478	6325311	Polas24226.t1	Potri.014G166600.2	AT5G41040	RWP1;HHT;ASFT	REDUCED LEVELS OF WALL-BOUND PHENOLICS 1	protein_coding	HXXXD-type acyl-transferase family protein
LG10	6334317	6340747	Polas24227.t1	Potri.014G166400.2	AT5G35770	SAP	STERILE APETALA	protein_coding	Transducin/WD40 repeat-like superfamily protein
LG11	2859108	2867743	Polas26077.t2	Potri.018G033300.5	AT2G32700	MUM1;LUH	MUCILAGE-MODIFIED 1	protein_coding	LEUNIG_homolog
LG11	3829709	3838320	Polas26173.t1	Potri.018G043600.1	AT3G46210			protein_coding	Ribosomal protein S5 domain 2-like superfamily protein
LG11	3869232	3877785	Polas26175.t1	Potri.018G043800.1	AT5G11600			protein_coding
LG11	4376508	4396031	Polas26196.t1	Potri.018G046400.2	AT2G25760			protein_coding	Protein kinase family protein
LG11	9522300	9538445	Polas26444.t3	Potri.018G067900.2	AT2G19490	RECA2	A. thaliana recA homolog 2	protein_coding	recA DNA recombination family protein
LG11	9522300	9538445	Polas26445.t1	Potri.018G068000.1	AT3G47590			protein_coding	alpha/beta-Hydrolases superfamily protein
LG12	740408	749764	Polas27296.t1	Potri.007G009200.1	AT5G65700	BAM1	BARELY ANY MERISTEM 1	protein_coding	Leucine-rich receptor-like protein kinase family protein
LG12	1398042	1413094	Polas27375.t1	Potri.007G017100.1	AT4G36250	ALDH3F1	aldehyde dehydrogenase 3F1	protein_coding	aldehyde dehydrogenase 3F1
LG12	1398042	1413094	Polas27376.t1	Potri.007G017200.1	AT5G17280			protein_coding
LG12	1398042	1413094	Polas27378.t1	Potri.007G017400.3	AT3G51070			protein_coding	S-adenosyl-L-methionine-dependent methyltransferases superfamily protein
LG12	1398042	1413094	Polas27377.t1	Potri.007G017300.1	AT1G77370			protein_coding	Glutaredoxin family protein
LG12	4693567	4702817	Polas27660.t1	Potri.005G138500.1	AT1G45207			protein_coding	Remorin family protein
LG12	4693567	4702817	Polas27661.t1	Potri.007G044400.1	AT4G36960			protein_coding	RNA-binding (RRM/RBD/RNP motifs) family protein
LG12	11225885	11231445	Polas28039.t1	Potri.007G080300.1	AT4G39490	CYP96A10	cytochrome P450; family 96; subfamily A; polypeptide 10	protein_coding	cytochrome P450; family 96; subfamily A; polypeptide 10
LG14	13450758	13462130	Polas31112.t1	Potri.015G038200.4	AT1G48570			protein_coding	zinc finger (Ran-binding) family protein
LG14	13450758	13462130	Polas31111.t1	Potri.015G038300.1	AT5G42150			protein_coding	Glutathione S-transferase family protein
LG15	14730899	14739797	Polas32746.t1	Potri.013G128100.1	AT5G49960			protein_coding
LG15	14860443	14873932	Polas32755.t1	Potri.013G129100.3	AT5G09950	MEF7	mitochondrial editing factor 7	protein_coding	Tetratricopeptide repeat (TPR)-like superfamily protein
LG15	14860443	14873932	Polas32756.t1	Potri.013G129100.3	AT5G09950	MEF7	mitochondrial editing factor 7	protein_coding	Tetratricopeptide repeat (TPR)-like superfamily protein
LG15	14860443	14873932	Polas32757.t1	Potri.013G129800.2	AT4G20970			protein_coding	basic helix-loop-helix (bHLH) DNA-binding superfamily protein
LG15	14873949	14883395	Polas32758.t1	Potri.013G129900.1	AT4G32480			protein_coding	Protein of unknown function (DUF506)
LG15	16146386	16166241	Polas32918.t1	Potri.013G012500.1	AT3G12070	AtRGTB2;RGTB2	RAB geranylgeranyl transferase beta subunit 2	protein_coding	RAB geranylgeranyl transferase beta subunit 2
LG15	16146386	16166241	Polas32919.t2	Potri.013G152600.1	AT5G37055	SEF;ATSWC6	SERRATED LEAVES AND EARLY FLOWERING	protein_coding	HIT-type Zinc finger family protein
LG15	16146386	16166241	Polas32920.t1	Potri.013G152700.1	AT2G30210	LAC3	laccase 3	protein_coding	laccase 3
LG15	16146386	16166241	Polas32922.t1	Potri.013G152800.2	AT5G58450			protein_coding	Tetratricopeptide repeat (TPR)-like superfamily protein
LG15	16166257	16172327	Polas32922.t1	Potri.013G152800.2	AT5G58450			protein_coding	Tetratricopeptide repeat (TPR)-like superfamily protein
LG17	2251470	2266723	Polas34783.t1	Potri.016G034875.1	AT1G28110	SCPL45	serine carboxypeptidase-like 45	protein_coding	serine carboxypeptidase-like 45
LG17	2266737	2274630	Polas34784.t1	Potri.016G034950.1
LG17	2379845	2394877	Polas34800.t1	Potri.016G036116.1
LG17	2379845	2394877	Polas34801.t1	Potri.016G036133.1
LG17	2379845	2394877	Polas34802.t1	Potri.016G036200.3	AT5G04130	GYRB2	DNA GYRASE B2	protein_coding	DNA GYRASE B2
LG17	2394897	2406863	Polas34802.t1	Potri.016G036200.3	AT5G04130	GYRB2	DNA GYRASE B2	protein_coding	DNA GYRASE B2
LG17	2394897	2406863	Polas34803.t1	Potri.016G036300.1	AT1G68060	MAP70-1;ATMAP70-1	microtubule-associated proteins 70-1	protein_coding	microtubule-associated proteins 70-1
LG17	4079416	4087333	Polas35005.t1	Potri.016G056700.4	AT3G21090	ABCG15	ATP-binding cassette G15	protein_coding	ABC-2 type transporter family protein
LG18	11915903	11930099	Polas36879.t1	Potri.012G103700.1	AT3G48770			protein_coding	DNA binding;ATP binding
LG18	11915903	11930099	Polas36881.t1	Potri.012G103900.1	AT5G50860			protein_coding	Protein kinase superfamily protein
LG19	1523321	1534198	Polas37554.t1	Potri.009G144900.1	AT4G33790	FAR3;G7;CER4	FATTY ACID REDUCTASE 3	protein_coding	Jojoba acyl CoA reductase-related male sterility protein
LG19	1534261	1550009	Polas37556.t1	Potri.004G184800.1	AT2G27610			protein_coding	Tetratricopeptide repeat (TPR)-like superfamily protein
LG19	1534261	1550009	Polas37557.t1	Potri.004G184800.1	AT2G27610			protein_coding	Tetratricopeptide repeat (TPR)-like superfamily protein
LG19	1534261	1550009	Polas37555.t1	Potri.009G144800.1	AT3G44530	HIRA	homolog of histone chaperone HIRA	protein_coding	homolog of histone chaperone HIRA
LG19	1673743	1685295	Polas37575.t1	Potri.009G142800.1	AT4G35230	BSK1	brassinosteroid-signaling kinase 1	protein_coding	BR-signaling kinase 1
LG19	1673743	1685295	Polas37576.t1	Potri.009G142700.1	AT2G17080			protein_coding	Arabidopsis protein of unknown function (DUF241)
LG19	1673743	1685295	Polas37577.t1	Potri.009G142600.1	AT2G17080			protein_coding	Arabidopsis protein of unknown function (DUF241)
LG19	3286251	3296821	Polas37826.t1	Potri.009G116400.1	AT2G21660	GR-RBP7;GRP7;ATGRP7;CCR2	GLYCINE-RICH RNA-BINDING PROTEIN 7	protein_coding	cold; circadian rhythm; and rna binding 2
LG19	9364058	9373257	Polas38688.t1	Potri.009G029500.2	AT2G28810			protein_coding	Dof-type zinc finger DNA-binding family protein
LG19	9657272	9671876	Polas38721.t1	Potri.009G026600.1	AT5G59700			protein_coding	Protein kinase superfamily protein
LG19	11986440	11993327	Polas38901.t1	Potri.003G186650.1
